# Predicting purification process fit of monoclonal antibodies using machine learning

**DOI:** 10.1101/2024.08.05.606711

**Authors:** Andrew Maier, Minjeong Cha, Sean Burgess, Amy Wang, Carlos Cuellar, Soo Kim, Neeraja Sundar Rajan, Josephine Neyyan, Rituparna Sengupta, Kelly O’Connor, Nicole Ott, Ambrose Williams

## Abstract

In early stage development of therapeutic monoclonal antibodies, assessment of ease of purification process development typically requires extensive experimentation. However, upstream protein expression and downstream purification experiments are often in conflict with timeline pressures and material constraints, limiting the number of molecules and process conditions that can reasonably be assessed. Recently, high-throughput batch-binding screen data along with improved molecular descriptors have enabled development of robust quantitative structure-property relationship (QSPR) models which predict monoclonal antibody chromatographic binding behavior from the amino acid sequence. This work describes a QSPR strategy for *in silico* monoclonal antibody purification process fit assessment. Principal Component Analysis is applied to extract a one-dimensional basis for comparison of molecular chromatographic binding behavior from multi-dimensional high-throughput batch-binding screen data. Kernel Ridge Regression is employed to predict the first principal component for new molecular sequences. This workflow is demonstrated with a set of 97 monoclonal antibodies for five chromatography resins in two salt types across a range of pH and salt concentrations. Model development benchmarks four descriptor sets from biophysical structural models and protein language models. The investigation illustrates the value QSPR models can provide to purification process fit assessment, and selection of resins and operating conditions from sequence alone.
