## Supplemental Tables for "Predicting purification process fit of monoclonal antibodies using machine learning"

### Sheet: Table S1
Table S1 - Homology model templates used for each molecule
Explanation of table: VL is variable light chain; VH is variable heavy chain; CDR1/2/3 are the three different CDR loops, and IgG is the immunoglobulin G subclass
Molecule	VL Fragment	VL CDR1	VL CDR2	VL CDR3	VH Fragment	VH CDR1	VH CDR2	VH CDR3	IgG Fragment
1	6XMI.A	4UB0.L	5XHF.C	5XHF.C	6XMI.B	1FVC.D	1FVC.D	1FVC.D	1HZH
2	1L7I.L	1L7I.L	1L7I.L	1L7I.L	1L7I.H	1L7I.H	1L7I.H	1L7I.H	1HZH
3	6DSI.A	3IY1.A	7CN2.i	6CJK.C	6DSI.A	5FUZ.H	4O4Y.H	5V6L.I	1HZH
4	7RCO.C	6OSV.L	5I9Q.L	5V6M.L	7RCO.D	3IY6.B	3KS0.H	6AND.H	1HZH
5	5IK3.D	6LDW.L	7DAA.L	6CWD.E	5IK3.C	7B18.E	3QHF.H	5MI0.B	1HZH
6	6DF0.L	4UOK.L	4UOK.L	3TT3.L	6DF0.H	4GMS.J	2V7H.B	3E8U.H	1HZH
7	6OGX.D	1NSN.L	1NSN.L	1NSN.L	6OGX.C	4YHL.H	6QU9.H	3QA3.D	1HZH
8	4I77.L	4I77.L	4I77.L	4I77.L	4I77.H	4I77.H	4I77.H	4I77.H	IgG4
9	3NA9.L	3R08.L	2KQM.A	5LSP.L	3NA9.H	3NA9.H	6Z3P.H	6Z3P.H	IgG2
10	6DWA.A	6DWA.A	6DWA.A	6DWA.A	6DWA.B	6DWA.B	6DWA.B	6DWA.B	1HZH
11	6XLQ.L	4XI5.C	3KR3.L	4XI5.C	6XLQ.K	6XLQ.K	6XLQ.K	2FB4.H	IgG2
12	4K7P.X	3BKY.L	3BKY.L	3BKY.L	4K7P.Y	4K7P.Y	3BKY.H	3BKY.H	1HZH
13	3HR5.L	6IGU.L	6CDE.L	4OCY.L	3HR5.H	6NMR.H	5XCU.D	3B2U.C	1HZH
14	6OGX.D	6OGX.D	6OGX.D	6OGX.D	6OGX.C	6OGX.C	6OKN.C	6OGX.C	1HZH
15	6MXR.B	2R0K.L	2R0K.L	2R0K.L	6MXR.A	2HFG.H	2HFG.H	5DWU.H	1HZH
16	6BFT.L	6BFT.L	1CZ8.X	6BFT.L	6BFT.H	1BJ1.H	6BFT.H	6BFT.H	1HZH
17	3SOB.L	3P11.L	3SOB.L	3P11.L	3SOB.H	3P0V.I	3P0V.I	3P0V.I	1HZH
18	7CHB.L	6OSV.L	6T3F.L	5DUB.B	7CHB.H	6OSV.H	2R8S.H	6NJN.K	1HZH
19	7CHB.L	6OSV.L	6T3F.L	5DUB.B	7CHB.H	6OSV.H	2R8S.H	6NJN.K	1HZH
20	4DTG.L	6N4B.S	6N4B.S	4LLW.B	4DTG.H	6OBD.H	3GGW.B	5GIR.A	1HZH
21	5WAW.L	4PB9.L	4PB9.L	1S78.E	5WAW.H	6OBD.H	3GGW.D	5GIR.A	1HZH
22	5BK5.C	6VMS.E	6VMS.E	6OGE.B	5BK5.D	6OBD.H	3GGW.D	5GIR.A	1HZH
23	5VZY.L	1MH5.L	1MH5.L	4LLW.D	5VZY.H	6OBD.H	5MV3.F	5GIR.A	1HZH
24	5VYF.L	6PK8.A	4RZC.B	5DUB.B	5VYF.H	5OCC.H	6BAN.D	6M58.H	1HZH
25	5VYF.L	6PK8.A	4RZC.B	5DUB.B	5VYF.H	5OCC.H	6BAN.D	6M58.H	1HZH
26	2XQB.L	3LRG.A	5JS9.B	5UBZ.L	2XQB.H	5CMA.B	6JEP.H	4XX1.M	IgG4
27	5GS3.A	3BSZ.M	3BSZ.M	4QEX.M	5GS3.H	3RVU.D	3RVU.D	2AAB.H	1HZH
28	4HS6.L	4HS6.L	4HS6.L	4HS6.L	4HS6.H	4HS6.H	4HS6.H	4HS6.H	1HZH
29	6Z3K.L	5KEM.J	4X8J.L	4X8J.L	6Z3K.H	6Y1L.H	4HC1.H	2GKI.A	1HZH
30	5J13.B	5J13.B	5J13.B	5J13.B	5J13.C	5J13.C	5J13.C	5J13.C	1HZH
31	5L6Y.L	5L6Y.L	5L6Y.L	5L6Y.L	5L6Y.H	5L6Y.H	5L6Y.H	5L6Y.H	1HZH
32	3HR5.L	6IGU.L	6CDE.L	4OCY.L	3HR5.H	6NMR.H	5XCU.D	3B2U.C	1HZH
33	5WAW.L	2DLF.L	5WAW.L	2DLF.L	5WAW.H	4ODU.H	4ODU.H	1QFW.H	1HZH
34	6WH9.C	6N5E.F	1OAU.O	1DL7.L	6WH9.B	1CGS.H	1CGS.H	4NKM.G	1HZH
35	5I16.A	1IT9.L	1IT9.L	1IT9.L	5I16.B	4HKB.J	4NKO.B	4HS8.H	1HZH
36	4TUK.L	4TUK.L	4TUK.L	4TUK.L	4TUK.H	4TUK.H	4TUK.H	4TUK.H	1HZH
37	6K7O.E	6BAN.A	4JO2.M	5DHZ.L	6K7O.D	6CJK.D	6PEH.A	5Y9J.H	1HZH
38	6K7O.E	5M63.N	4O51.L	5M63.N	6K7O.D	6QN9.H	3KS0.H	3NTC.H	1HZH
39	6MXR.B	2WUC.L	2WUC.L	5XXY.L	6MXR.A	5XXY.H	5XXY.H	5XXY.H	1HZH
40	3HR5.L	6SVL.P	4CNI.L	6T3J.I	3HR5.H	5T6P.B	7NMU.CCC	4XGZ.E	1HZH
41	1CE1.L	1CE1.L	1CE1.L	1CE1.L	1CE1.H	1CE1.H	1CE1.H	1CE1.H	1HZH
42	6CNR.L	6CNR.L	6CNR.L	6CNR.L	6CNR.H	6CNR.H	6CNR.H	6CNR.H	1HZH
43	4R8W.L	4R8W.L	4R8W.L	4R8W.L	4R8W.H	4R8W.H	4R8W.H	4R8W.H	1HZH
44	1BFO.A	1BFO.A	1BFO.A	1BFO.A	1BFO.B	1BFO.B	1BFO.B	1BFO.B	1HZH
45	4JN2.A	4JN2.A	4JN2.A	4JN2.A	4JN2.B	4JN2.H	4JN2.H	4JN2.H	1HZH
46	6NOV.D	6NOV.D	6NOV.D	6NOV.D	6NOV.C	6NOV.C	6NOV.C	6NOV.C	1HZH
47	4QCI.A	3ULS.L	6ZTD.L	7LQV.L	4QCI.B	6HHC.H	6J7W.B	4XH2.C	1HZH
48	4LCI.L	1MH5.L	1MH5.L	1MJJ.L	4LCI.H	1NCC.H	1NCC.H	6W4S.H	1HZH
49	6EV2.H	6EV2.H	6EV2.H	6PV8.I	6EV2.G	1E6J.H	1E6J.H	6OY4.D	1HZH
50	6UOE.L	5IGX.L	3EYQ.C	3EYQ.C	6UOE.H	1HEZ.D	6D01.G	6LYN.H	1HZH
51	5F72.T	4GMT.M	6XJW.D	4QXG.L	5F72.T	2GCY.B	6EK2.I	6SVL.O	1HZH
52	3SOB.L	2GK0.A	2GK0.A	6AND.L	3SOB.H	6AND.H	7JIX.H	6AND.H	1HZH
53	5BK5.C	2GK0.A	2GK0.A	6PXR.L	5BK5.D	2A1W.H	4ZPV.A	6C6Y.A	1HZH
54	1XGY.M	6Y97.L	5OBF.L	6Y97.L	1XGY.I	3C09.H	3C09.H	5TR8.H	1HZH
55	6YAX.LLL	6YAX.LLL	7SEM.C	4Q2Z.L	6YAX.HHH	7JX3.C	6BLH.H	3AB0.B	1HZH
56	5N2K.A	5N2K.A	5N2K.A	5N2K.A	5N2K.B	5N2K.B	5N2K.B	5N2K.B	1HZH
57	6ARP.A	6ARP.A	7EH5.P	6ARP.A	6ARP.B	4KRO.D	6ARP.B	6ARP.B	1HZH
58	5O4O.A	4XI5.C	4XI5.C	7KBT.F	5O4O.B	2VL5.C	6PLH.B	6LKT.A	1HZH
59	4R7D.H	4F2M.D	6LGW.D	4F2M.D	4R7D.G	5BMF.H	6H3U.I	7MWX.E	1HZH
60	3PP4.L	6WKM.L	6X97.F	6WKM.L	3PP4.H	6WKM.H	3CVH.H	6WKM.H	1HZH
61	6IAS.L	3IY6.A	7K23.L6	5GZO.L	6IAS.H	6C08.D	5F9O.H	5TLJ.F	1HZH
62	6XLQ.L	1XF3.L	1XF3.L	1XF3.L	6XLQ.K	2Y5T.A	1QFU.H	6JBT.H	1HZH
63	5CZX.L	3DSF.L	3J8W.M	3J8W.M	5CZX.H	6P8N.H	4TNW.X	1IAI.H	1HZH
64	7CU5.A	5G64.L	1QNZ.L	1QNZ.L	7CU5.B	6XUD.H	6XUD.H	6O1F.H	1HZH
65	5VZY.L	5VZY.L	5VZY.L	5VZY.L	5VZY.H	5VZY.H	5VZY.H	5VZY.H	1HZH
66	5I5K.L	7KYO.L	7KYO.L	7KYO.L	5I5K.H	3NZ8.H	3NZ8.H	6GFF.L	1HZH
67	7PS6.D	7K90.N	7K90.N	7MF1.L	7PS6.C	5FCS.H	5FCS.H	6GG0.H	1HZH
68	6NOV.D	5MYX.C	5MYX.C	5MYX.C	6NOV.C	1AD9.H	1AD9.H	5MYX.D	1HZH
69	7CHS.L	1H8O.B	4J8R.C	6UTE.F	7CHS.H	6TYS.C	6JJP.A	1FE8.J	1HZH
70	5I5K.L	4JM2.B	5VIG.L	7LQ7.Q	5I5K.H	3CVH.Q	3CVH.Q	7LFA.H	1HZH
71	2QQN.L	3D85.A	3D85.A	4UIM.D	2QQN.H	7K90.H	1C12.B	7MDJ.A	1HZH
72	5I5K.L	6AOD.A	6P3S.Q	6JJP.E	5I5K.H	6IEK.E	6IEK.E	3I50.H	1HZH
73	2VWE.C	4ZPV.L	4ZPV.L	4ZPV.L	2VWE.E	1WT5.B	1WT5.B	4QWW.F	1HZH
74	5CSZ.L	5CSZ.L	5CSZ.L	5CSZ.L	5CSZ.H	5CSZ.H	5CSZ.H	3SOB.H	1HZH
75	7D85.F	3P30.L	4HJ0.Q	7E3O.L	7D85.E	4NKI.H	6KS2.B	6RCV.J	1HZH
76	5FUZ.L	6IW2.I	4MA3.L	6LDW.L	5FUZ.H	5DLM.I	7SC1.P	5I66.A	1HZH
77	1DN0.A	7EY4.L	7EY4.L	4JM2.B	1DN0.B	7M7B.H	7M7B.H	7KI4.H	1HZH
78	5VH3.B	5VH3.B	5VH3.B	5VH3.B	5VH3.A	5VH3.A	5VH3.A	5VH3.A	1HZH
79	4JDV.B	4KUC.D	7SU1.L	2Z92.B	4JDV.A	4D3C.H	7MWW.H	6WLA.H3	1HZH
80	4XXD.A	2GK0.A	2GK0.A	2GK0.A	4XXD.B	6UMH.H	7E9H.D	6PYD.H	1HZH
81	1S3K.L	2KH2.B	2KH2.B	2KH2.B	1S3K.H	4RAU.N	5B3J.H	4JZO.G	1HZH
82	4WV1.D	4WV1.D	4WV1.D	4WV1.D	4WV1.E	3GRW.H	3GRW.H	3GRW.H	1HZH
83	7SOE.D	7LQV.L	7LQV.L	7LQV.L	7SOE.E	4HJJ.H	4HJJ.H	3E8U.H	1HZH
84	7N5H.F	5IGX.L	5IGX.L	7DUN.L	7N5H.E	5XWD.H	5XWD.H	6IUV.H	1HZH
85	7CZX.K	7CZX.K	7CZX.K	7CZX.K	7CZX.H	7E5O.H	7E5O.H	5UMI.H	1HZH
86	5KN5.E	3TT1.M	5TLJ.E	5TLJ.E	5KN5.D	4K23.H	4K23.H	6LKT.A	1HZH
87	6XSW.L	7WD0.d	7DNL.L	7WD0.d	6XSW.H	4ONG.H	6AVU.H	1KC5.H	1HZH
88	6GHG.B	7AH1.A	7AH1.A	7AH1.A	6GHG.A	7AH1.A	7AH1.A	7AH1.A	1HZH
89	5IFA.L	6O9I.B	5IFA.L	4JZJ.B	5IFA.H	4KQ4.H	4KQ4.H	5BQ7.A	1HZH
90	4LMQ.L	5KVF.L	7EAK.L	5KVF.L	4LMQ.H	3L1O.H	7DKJ.G	6EWB.E	1HZH
91	4KAQ.L	4KAQ.L	4KAQ.L	4KAQ.L	4KAQ.H	4KAQ.H	4KAQ.H	4KAQ.H	1HZH
92	6XLQ.L	7LA4.L	7LA4.L	7LA4.L	6XLQ.K	4BZ2.H	1F11.D	6A0Z.H	1HZH
93	7N64.L	6WZN.A	3TT1.M	2YSS.A	7N64.H	1W72.I	1W72.I	3S36.H	1HZH
94	1DN0.A	5GGR.B	5GGR.B	5GGR.B	1DN0.B	7M7B.H	7M7B.H	5UKN.H	1HZH
95	7NX6.L	4K8R.C	4K8R.C	6WQO.F	7NX6.H	7CWU.H	5W1K.G	5F6I.B	1HZH
96	5N7W.L	2R4S.L	5TR8.L	6XLI.L	5N7W.H	5CMA.B	4ZXB.C	6HIG.H	1HZH
97	2XQB.L	3LRH.M	6OPA.J	3LRH.M	2XQB.H	7JLK.H	6JEP.H	7R8O.H	1HZH

### Sheet: Table S2
Table S2 - List of BioMOE Structural Descriptors
To reduce feature multicollinearity, for descriptors exhibiting zero variance across pH levels for any molecule in the training dataset, only pH 6 descriptors were used.
BioMOE Descriptor	Descriptor pH level(s) input to model pipeline
affinity_VL_VH	5, 6, 7, 8
amphipathicity	6
ASPmax	6
BSA	5, 6, 7, 8
BSA_LC_HC	5, 6, 7, 8
Contact Energy	6
DRT	5, 6, 7, 8
E bond	5, 6, 7, 8
E ele	5, 6, 7, 8
E sol	5, 6, 7, 8
E vdw	5, 6, 7, 8
Eint_VL_VH	5, 6, 7, 8
ensemble_charges	6
GB/VI	5, 6, 7, 8
HI	5, 6, 7, 8
hyd_idx	6
hyd_idx_cdr	6
hyd_strength	5, 6, 7, 8
hyd_strength_cdr	6
Packing Score	6
pro_affinity	5, 6, 7, 8
pro_app_charge	5, 6, 7, 8
pro_asa_hph	5, 6, 7, 8
pro_asa_hyd	5, 6, 7, 8
pro_asa_vdw	5, 6, 7, 8
pro_cdr_len	6
pro_cdr_net_charge	6
pro_cdrh1_len	6
pro_cdrh2_len	6
pro_cdrh3_len	6
pro_cdrl1_len	6
pro_cdrl2_len	6
pro_cdrl3_len	6
pro_cis_peptides	6
pro_coeff_280	6
pro_coeff_diff	6
pro_coeff_fric	6
pro_debye	6
pro_dipole_moment	5, 6, 7, 8
pro_eccen	5, 6, 7, 8
pro_Fv_chml	6
pro_Fv_net_charge	6
pro_helicity	6
pro_henry	5, 6, 7, 8
pro_hyd_moment	5, 6, 7, 8
pro_mass	5, 6, 7, 8
pro_mobility	5, 6, 7, 8
pro_net_charge	5, 6, 7, 8
pro_patch_cdr_hyd	6
pro_patch_cdr_hyd_1	6
pro_patch_cdr_hyd_2	6
pro_patch_cdr_hyd_3	6
pro_patch_cdr_hyd_4	6
pro_patch_cdr_hyd_5	6
pro_patch_cdr_hyd_n	6
pro_patch_cdr_ion	6
pro_patch_cdr_ion_1	6
pro_patch_cdr_ion_2	6
pro_patch_cdr_ion_3	6
pro_patch_cdr_ion_4	6
pro_patch_cdr_ion_5	6
pro_patch_cdr_ion_n	6
pro_patch_cdr_neg	6
pro_patch_cdr_neg_1	6
pro_patch_cdr_neg_2	6
pro_patch_cdr_neg_3	6
pro_patch_cdr_neg_4	6
pro_patch_cdr_neg_5	6
pro_patch_cdr_neg_n	6
pro_patch_cdr_pos	6
pro_patch_cdr_pos_1	6
pro_patch_cdr_pos_2	6
pro_patch_cdr_pos_3	6
pro_patch_cdr_pos_4	6
pro_patch_cdr_pos_5	6
pro_patch_cdr_pos_n	6
pro_patch_hyd	6
pro_patch_hyd_1	6
pro_patch_hyd_2	6
pro_patch_hyd_3	6
pro_patch_hyd_4	6
pro_patch_hyd_5	6
pro_patch_hyd_n	6
pro_patch_ion	5, 6, 7, 8
pro_patch_ion_1	6
pro_patch_ion_2	6
pro_patch_ion_3	6
pro_patch_ion_4	5, 6, 7, 8
pro_patch_ion_5	5, 6, 7, 8
pro_patch_ion_n	5, 6, 7, 8
pro_patch_neg	5, 6, 7, 8
pro_patch_neg_1	6
pro_patch_neg_2	6
pro_patch_neg_3	6
pro_patch_neg_4	6
pro_patch_neg_5	6
pro_patch_neg_n	5, 6, 7, 8
pro_patch_pos	5, 6, 7, 8
pro_patch_pos_1	6
pro_patch_pos_2	5, 6, 7, 8
pro_patch_pos_3	5, 6, 7, 8
pro_patch_pos_4	5, 6, 7, 8
pro_patch_pos_5	5, 6, 7, 8
pro_patch_pos_n	5, 6, 7, 8
pro_pI_3D	6
pro_pI_seq	6
pro_r_gyr	5, 6, 7, 8
pro_r_solv	5, 6, 7, 8
pro_sed_const	6
pro_stability	5, 6, 7, 8
pro_strand	6
pro_volume	5, 6, 7, 8
pro_zdipole	5, 6, 7, 8
pro_zeta	5, 6, 7, 8
pro_zquadrupole	5, 6, 7, 8
U	5, 6, 7, 8

### Sheet: Table S3
Table S3 - List of BioLuminate Structural Descriptors
To reduce feature multicollinearity, for descriptors exhibiting zero variance across pH levels for any molecule in the training dataset, only pH 6 descriptors were used.
Bioluminate Descriptor	Descriptor pH level(s) input to model pipeline
Aa_Composition	6
Aa_Composition_Swissprot	6
Aa_Flexibility_VTR	6
AGGRESCAN_a3v_value	6
AGGRESCAN_Nr_hotspots	6
All_Aggrescan_a4v	6
All_Aggrescan_a4v_pos	6
All_AggScore	5, 6, 7, 8
All_Aromatic_SASA	6
All_Atomic_Contact_Energy	6
All_Dipole_Moment	5, 6, 7, 8
All_Formal_Charge	5, 6, 7, 8
All_Greasy_SASA	6
All_HB_Acceptor_SASA	5, 6, 7, 8
All_HB_Donor_SASA	5, 6, 7, 8
All_Hydrophilic_SASA	6
All_Hydrophobic_Moment	5, 6, 7, 8
All_Hydrophobic_Patch_Energy	5, 6, 7, 8
All_Hydrophobic_Patch_Energy_gt15	5, 6, 7, 8
All_Hydrophobic_Patch_Energy_gt30	5, 6, 7, 8
All_Hydrophobic_SASA	6
All_Moment_of_Inertia	5, 6, 7, 8
All_Negative_formal_SASA	6
All_Negative_partial_SASA	5, 6, 7, 8
All_Negative_Patch_Energy	5, 6, 7, 8
All_Negative_Patch_Energy_gt30	5, 6, 7, 8
All_Negative_Patch_Energy_gt50	5, 6, 7, 8
All_Positive_formal_SASA	5, 6, 7, 8
All_Positive_partial_SASA	5, 6, 7, 8
All_Positive_Patch_Energy	5, 6, 7, 8
All_Positive_Patch_Energy_gt30	5, 6, 7, 8
All_Positive_Patch_Energy_gt50	5, 6, 7, 8
All_SASA	6
All_Zeta_Potential	5, 6, 7, 8
All_Zyggregator_profile_smoothed	6
All_Zyggregator_profile_smoothed_pos	6
Alpha_Helix_Chou_Fasman	6
Alpha_Helix_Deleage_Roux	6
Alpha_Helix_Levitt	6
Antiparallel_Beta_Strand	6
Apparent_Charge_eV	5, 6, 7, 8
Atomic_contact_energy	6
Average_Flexibility_BP	6
Avg_Area_Buried	6
Avg_Score_Hyd_Patches	5, 6, 7, 8
Avg_Score_Neg_Patches	5, 6, 7, 8
Avg_Score_Pos_Patches	5, 6, 7, 8
Avg_Size_Hyd_Patches	5, 6, 7, 8
Avg_Size_Neg_Patches	5, 6, 7, 8
Avg_Size_Pos_Patches	5, 6, 7, 8
Beta_Sheet_Chou_Fasman	6
Beta_Sheet_Deleage_Roux	6
Beta_Sheet_Levitt	6
Beta_Turn_Chou_Fasman	6
Beta_Turn_Deleage_Roux	6
Beta_Turn_Levitt	6
Bulkiness	6
CDR_Aggrescan_a4v	6
CDR_Aggrescan_a4v_pos	6
CDR_AggScore	6
CDR_Aromatic_SASA	6
CDR_Atomic_Contact_Energy	6
CDR_Dipole_Moment	6
CDR_Formal_Charge	6
CDR_Greasy_SASA	6
CDR_HB_Acceptor_SASA	6
CDR_HB_Donor_SASA	6
CDR_Hydrophilic_SASA	6
CDR_Hydrophobic_Moment	5, 6, 7, 8
CDR_Hydrophobic_Patch_Energy	6
CDR_Hydrophobic_Patch_Energy_gt15	6
CDR_Hydrophobic_Patch_Energy_gt30	6
CDR_Hydrophobic_SASA	6
CDR_Moment_of_Inertia	5, 6, 7, 8
CDR_Negative_formal_SASA	6
CDR_Negative_partial_SASA	6
CDR_Negative_Patch_Energy	6
CDR_Negative_Patch_Energy_gt30	6
CDR_Negative_Patch_Energy_gt50	6
CDR_Positive_formal_SASA	6
CDR_Positive_partial_SASA	6
CDR_Positive_Patch_Energy	6
CDR_Positive_Patch_Energy_gt30	6
CDR_Positive_Patch_Energy_gt50	6
CDR_SASA	6
CDR_Zeta_Potential	6
CDR_Zyggregator_profile_smoothed	6
CDR_Zyggregator_profile_smoothed_pos	6
CDRH_Aggrescan_a4v	6
CDRH_Aggrescan_a4v_pos	6
CDRH_AggScore	6
CDRH_Aromatic_SASA	6
CDRH_Atomic_Contact_Energy	6
CDRH_Dipole_Moment	6
CDRH_Formal_Charge	6
CDRH_Greasy_SASA	6
CDRH_HB_Acceptor_SASA	6
CDRH_HB_Donor_SASA	6
CDRH_Hydrophilic_SASA	6
CDRH_Hydrophobic_Moment	5, 6, 7, 8
CDRH_Hydrophobic_Patch_Energy	6
CDRH_Hydrophobic_Patch_Energy_gt15	6
CDRH_Hydrophobic_Patch_Energy_gt30	6
CDRH_Hydrophobic_SASA	6
CDRH_Moment_of_Inertia	5, 6, 7, 8
CDRH_Negative_formal_SASA	6
CDRH_Negative_partial_SASA	6
CDRH_Negative_Patch_Energy	6
CDRH_Negative_Patch_Energy_gt30	6
CDRH_Negative_Patch_Energy_gt50	6
CDRH_Positive_formal_SASA	6
CDRH_Positive_partial_SASA	6
CDRH_Positive_Patch_Energy	6
CDRH_Positive_Patch_Energy_gt30	6
CDRH_Positive_Patch_Energy_gt50	6
CDRH_SASA	6
CDRH_Zeta_Potential	6
CDRH_Zyggregator_profile_smoothed	6
CDRH_Zyggregator_profile_smoothed_pos	6
CDRL_Aggrescan_a4v	6
CDRL_Aggrescan_a4v_pos	6
CDRL_AggScore	6
CDRL_Aromatic_SASA	6
CDRL_Atomic_Contact_Energy	6
CDRL_Dipole_Moment	6
CDRL_Formal_Charge	6
CDRL_Greasy_SASA	6
CDRL_HB_Acceptor_SASA	6
CDRL_HB_Donor_SASA	6
CDRL_Hydrophilic_SASA	6
CDRL_Hydrophobic_Moment	5, 6, 7, 8
CDRL_Hydrophobic_Patch_Energy	6
CDRL_Hydrophobic_Patch_Energy_gt15	6
CDRL_Hydrophobic_Patch_Energy_gt30	6
CDRL_Hydrophobic_SASA	6
CDRL_Moment_of_Inertia	5, 6, 7, 8
CDRL_Negative_formal_SASA	6
CDRL_Negative_partial_SASA	6
CDRL_Negative_Patch_Energy	6
CDRL_Negative_Patch_Energy_gt30	6
CDRL_Negative_Patch_Energy_gt50	6
CDRL_Positive_formal_SASA	6
CDRL_Positive_partial_SASA	6
CDRL_Positive_Patch_Energy	6
CDRL_Positive_Patch_Energy_gt30	6
CDRL_Positive_Patch_Energy_gt50	6
CDRL_SASA	6
CDRL_Zeta_Potential	6
CDRL_Zyggregator_profile_smoothed	6
CDRL_Zyggregator_profile_smoothed_pos	6
CH1_Aggrescan_a4v	6
CH1_Aggrescan_a4v_pos	6
CH1_AggScore	5, 6, 7, 8
CH1_Aromatic_SASA	6
CH1_Atomic_Contact_Energy	6
CH1_Dipole_Moment	5, 6, 7, 8
CH1_Formal_Charge	5, 6, 7, 8
CH1_Greasy_SASA	6
CH1_HB_Acceptor_SASA	6
CH1_HB_Donor_SASA	6
CH1_Hydrophilic_SASA	6
CH1_Hydrophobic_Moment	5, 6, 7, 8
CH1_Hydrophobic_Patch_Energy	6
CH1_Hydrophobic_Patch_Energy_gt15	6
CH1_Hydrophobic_Patch_Energy_gt30	6
CH1_Hydrophobic_SASA	6
CH1_Moment_of_Inertia	5, 6, 7, 8
CH1_Negative_formal_SASA	6
CH1_Negative_partial_SASA	6
CH1_Negative_Patch_Energy	5, 6, 7, 8
CH1_Negative_Patch_Energy_gt30	5, 6, 7, 8
CH1_Negative_Patch_Energy_gt50	6
CH1_Positive_formal_SASA	6
CH1_Positive_partial_SASA	6
CH1_Positive_Patch_Energy	5, 6, 7, 8
CH1_Positive_Patch_Energy_gt30	5, 6, 7, 8
CH1_Positive_Patch_Energy_gt50	5, 6, 7, 8
CH1_SASA	6
CH1_Zeta_Potential	5, 6, 7, 8
CH1_Zyggregator_profile_smoothed	6
CH1_Zyggregator_profile_smoothed_pos	6
CH2_Aggrescan_a4v	6
CH2_Aggrescan_a4v_pos	6
CH2_AggScore	5, 6, 7, 8
CH2_Aromatic_SASA	6
CH2_Atomic_Contact_Energy	6
CH2_Dipole_Moment	5, 6, 7, 8
CH2_Formal_Charge	5, 6, 7, 8
CH2_Greasy_SASA	6
CH2_HB_Acceptor_SASA	6
CH2_HB_Donor_SASA	6
CH2_Hydrophilic_SASA	6
CH2_Hydrophobic_Moment	5, 6, 7, 8
CH2_Hydrophobic_Patch_Energy	5, 6, 7, 8
CH2_Hydrophobic_Patch_Energy_gt15	5, 6, 7, 8
CH2_Hydrophobic_Patch_Energy_gt30	5, 6, 7, 8
CH2_Hydrophobic_SASA	6
CH2_Moment_of_Inertia	5, 6, 7, 8
CH2_Negative_formal_SASA	6
CH2_Negative_partial_SASA	5, 6, 7, 8
CH2_Negative_Patch_Energy	5, 6, 7, 8
CH2_Negative_Patch_Energy_gt30	5, 6, 7, 8
CH2_Negative_Patch_Energy_gt50	6
CH2_Positive_formal_SASA	5, 6, 7, 8
CH2_Positive_partial_SASA	5, 6, 7, 8
CH2_Positive_Patch_Energy	5, 6, 7, 8
CH2_Positive_Patch_Energy_gt30	5, 6, 7, 8
CH2_Positive_Patch_Energy_gt50	5, 6, 7, 8
CH2_SASA	6
CH2_Zeta_Potential	5, 6, 7, 8
CH2_Zyggregator_profile_smoothed	6
CH2_Zyggregator_profile_smoothed_pos	6
CH3_Aggrescan_a4v	6
CH3_Aggrescan_a4v_pos	6
CH3_AggScore	5, 6, 7, 8
CH3_Aromatic_SASA	6
CH3_Atomic_Contact_Energy	6
CH3_Dipole_Moment	5, 6, 7, 8
CH3_Formal_Charge	5, 6, 7, 8
CH3_Greasy_SASA	6
CH3_HB_Acceptor_SASA	6
CH3_HB_Donor_SASA	6
CH3_Hydrophilic_SASA	6
CH3_Hydrophobic_Moment	5, 6, 7, 8
CH3_Hydrophobic_Patch_Energy	5, 6, 7, 8
CH3_Hydrophobic_Patch_Energy_gt15	6
CH3_Hydrophobic_Patch_Energy_gt30	6
CH3_Hydrophobic_SASA	6
CH3_Moment_of_Inertia	5, 6, 7, 8
CH3_Negative_formal_SASA	6
CH3_Negative_partial_SASA	5, 6, 7, 8
CH3_Negative_Patch_Energy	5, 6, 7, 8
CH3_Negative_Patch_Energy_gt30	5, 6, 7, 8
CH3_Negative_Patch_Energy_gt50	6
CH3_Positive_formal_SASA	5, 6, 7, 8
CH3_Positive_partial_SASA	5, 6, 7, 8
CH3_Positive_Patch_Energy	5, 6, 7, 8
CH3_Positive_Patch_Energy_gt30	5, 6, 7, 8
CH3_Positive_Patch_Energy_gt50	5, 6, 7, 8
CH3_SASA	6
CH3_Zeta_Potential	5, 6, 7, 8
CH3_Zyggregator_profile_smoothed	6
CH3_Zyggregator_profile_smoothed_pos	6
CL_Aggrescan_a4v	6
CL_Aggrescan_a4v_pos	6
CL_AggScore	5, 6, 7, 8
CL_Aromatic_SASA	6
CL_Atomic_Contact_Energy	6
CL_Dipole_Moment	5, 6, 7, 8
CL_Formal_Charge	5, 6, 7, 8
CL_Greasy_SASA	6
CL_HB_Acceptor_SASA	5, 6, 7, 8
CL_HB_Donor_SASA	6
CL_Hydrophilic_SASA	6
CL_Hydrophobic_Moment	5, 6, 7, 8
CL_Hydrophobic_Patch_Energy	5, 6, 7, 8
CL_Hydrophobic_Patch_Energy_gt15	6
CL_Hydrophobic_Patch_Energy_gt30	6
CL_Hydrophobic_SASA	6
CL_Moment_of_Inertia	5, 6, 7, 8
CL_Negative_formal_SASA	6
CL_Negative_partial_SASA	6
CL_Negative_Patch_Energy	5, 6, 7, 8
CL_Negative_Patch_Energy_gt30	5, 6, 7, 8
CL_Negative_Patch_Energy_gt50	6
CL_Positive_formal_SASA	6
CL_Positive_partial_SASA	6
CL_Positive_Patch_Energy	5, 6, 7, 8
CL_Positive_Patch_Energy_gt30	5, 6, 7, 8
CL_Positive_Patch_Energy_gt50	5, 6, 7, 8
CL_SASA	6
CL_Zeta_Potential	5, 6, 7, 8
CL_Zyggregator_profile_smoothed	6
CL_Zyggregator_profile_smoothed_pos	6
Coil_Deleage_Roux	6
Connectivity	6
Debye_length	6
Dipole_moment	5, 6, 7, 8
Dipole_X_direction	5, 6, 7, 8
Dipole_Y_direction	5, 6, 7, 8
Dipole_Z_direction	5, 6, 7, 8
Disorder_Propensity_DisProt	6
Disorder_Propensity_FoldUnfold	6
Disorder_Propensity_TOP_IDP	6
Drag_coeffient	6
Electrophoretic_mobility	5, 6, 7, 8
Exposed_agg_surf_area	6
Formal_Charge_eV	5, 6, 7, 8
FR_Aggrescan_a4v	6
FR_Aggrescan_a4v_pos	6
FR_AggScore	5, 6, 7, 8
FR_Aromatic_SASA	6
FR_Atomic_Contact_Energy	6
FR_Dipole_Moment	6
FR_Formal_Charge	6
FR_Greasy_SASA	6
FR_HB_Acceptor_SASA	6
FR_HB_Donor_SASA	6
FR_Hydrophilic_SASA	6
FR_Hydrophobic_Moment	5, 6, 7, 8
FR_Hydrophobic_Patch_Energy	6
FR_Hydrophobic_Patch_Energy_gt15	6
FR_Hydrophobic_Patch_Energy_gt30	6
FR_Hydrophobic_SASA	6
FR_Moment_of_Inertia	5, 6, 7, 8
FR_Negative_formal_SASA	6
FR_Negative_partial_SASA	6
FR_Negative_Patch_Energy	6
FR_Negative_Patch_Energy_gt30	6
FR_Negative_Patch_Energy_gt50	6
FR_Positive_formal_SASA	6
FR_Positive_partial_SASA	6
FR_Positive_Patch_Energy	5, 6, 7, 8
FR_Positive_Patch_Energy_gt30	6
FR_Positive_Patch_Energy_gt50	6
FR_SASA	6
FR_Zeta_Potential	6
FR_Zyggregator_profile_smoothed	6
FR_Zyggregator_profile_smoothed_pos	6
FRH_Aggrescan_a4v	6
FRH_Aggrescan_a4v_pos	6
FRH_AggScore	6
FRH_Aromatic_SASA	6
FRH_Atomic_Contact_Energy	6
FRH_Dipole_Moment	5, 6, 7, 8
FRH_Formal_Charge	6
FRH_Greasy_SASA	6
FRH_HB_Acceptor_SASA	6
FRH_HB_Donor_SASA	6
FRH_Hydrophilic_SASA	6
FRH_Hydrophobic_Moment	5, 6, 7, 8
FRH_Hydrophobic_Patch_Energy	6
FRH_Hydrophobic_Patch_Energy_gt15	6
FRH_Hydrophobic_Patch_Energy_gt30	6
FRH_Hydrophobic_SASA	6
FRH_Moment_of_Inertia	5, 6, 7, 8
FRH_Negative_formal_SASA	6
FRH_Negative_partial_SASA	6
FRH_Negative_Patch_Energy	6
FRH_Negative_Patch_Energy_gt30	6
FRH_Negative_Patch_Energy_gt50	6
FRH_Positive_formal_SASA	6
FRH_Positive_partial_SASA	6
FRH_Positive_Patch_Energy	6
FRH_Positive_Patch_Energy_gt30	6
FRH_Positive_Patch_Energy_gt50	6
FRH_SASA	6
FRH_Zeta_Potential	5, 6, 7, 8
FRH_Zyggregator_profile_smoothed	6
FRH_Zyggregator_profile_smoothed_pos	6
FRL_Aggrescan_a4v	6
FRL_Aggrescan_a4v_pos	6
FRL_AggScore	6
FRL_Aromatic_SASA	6
FRL_Atomic_Contact_Energy	6
FRL_Dipole_Moment	6
FRL_Formal_Charge	6
FRL_Greasy_SASA	6
FRL_HB_Acceptor_SASA	6
FRL_HB_Donor_SASA	6
FRL_Hydrophilic_SASA	6
FRL_Hydrophobic_Moment	5, 6, 7, 8
FRL_Hydrophobic_Patch_Energy	6
FRL_Hydrophobic_Patch_Energy_gt15	6
FRL_Hydrophobic_Patch_Energy_gt30	6
FRL_Hydrophobic_SASA	6
FRL_Moment_of_Inertia	5, 6, 7, 8
FRL_Negative_formal_SASA	6
FRL_Negative_partial_SASA	6
FRL_Negative_Patch_Energy	6
FRL_Negative_Patch_Energy_gt30	6
FRL_Negative_Patch_Energy_gt50	6
FRL_Positive_formal_SASA	6
FRL_Positive_partial_SASA	6
FRL_Positive_Patch_Energy	6
FRL_Positive_Patch_Energy_gt30	6
FRL_Positive_Patch_Energy_gt50	6
FRL_SASA	6
FRL_Zeta_Potential	6
FRL_Zyggregator_profile_smoothed	6
FRL_Zyggregator_profile_smoothed_pos	6
H1_Aggrescan_a4v	6
H1_Aggrescan_a4v_pos	6
H1_AggScore	6
H1_Aromatic_SASA	6
H1_Atomic_Contact_Energy	6
H1_Dipole_Moment	6
H1_Formal_Charge	6
H1_Greasy_SASA	6
H1_HB_Acceptor_SASA	6
H1_HB_Donor_SASA	6
H1_Hydrophilic_SASA	6
H1_Hydrophobic_Moment	5, 6, 7, 8
H1_Hydrophobic_Patch_Energy	6
H1_Hydrophobic_Patch_Energy_gt15	6
H1_Hydrophobic_Patch_Energy_gt30	6
H1_Hydrophobic_SASA	6
H1_Moment_of_Inertia	5, 6, 7, 8
H1_Negative_formal_SASA	6
H1_Negative_partial_SASA	6
H1_Negative_Patch_Energy	6
H1_Negative_Patch_Energy_gt30	6
H1_Negative_Patch_Energy_gt50	6
H1_Positive_formal_SASA	6
H1_Positive_partial_SASA	6
H1_Positive_Patch_Energy	6
H1_Positive_Patch_Energy_gt30	6
H1_Positive_Patch_Energy_gt50	6
H1_SASA	6
H1_Zeta_Potential	6
H1_Zyggregator_profile_smoothed	6
H1_Zyggregator_profile_smoothed_pos	6
H2_Aggrescan_a4v	6
H2_Aggrescan_a4v_pos	6
H2_AggScore	6
H2_Aromatic_SASA	6
H2_Atomic_Contact_Energy	6
H2_Dipole_Moment	6
H2_Formal_Charge	6
H2_Greasy_SASA	6
H2_HB_Acceptor_SASA	6
H2_HB_Donor_SASA	6
H2_Hydrophilic_SASA	6
H2_Hydrophobic_Moment	6
H2_Hydrophobic_Patch_Energy	6
H2_Hydrophobic_Patch_Energy_gt15	6
H2_Hydrophobic_Patch_Energy_gt30	6
H2_Hydrophobic_SASA	6
H2_Moment_of_Inertia	5, 6, 7, 8
H2_Negative_formal_SASA	6
H2_Negative_partial_SASA	6
H2_Negative_Patch_Energy	6
H2_Negative_Patch_Energy_gt30	6
H2_Negative_Patch_Energy_gt50	6
H2_Positive_formal_SASA	6
H2_Positive_partial_SASA	6
H2_Positive_Patch_Energy	6
H2_Positive_Patch_Energy_gt30	6
H2_Positive_Patch_Energy_gt50	6
H2_SASA	6
H2_Zeta_Potential	6
H2_Zyggregator_profile_smoothed	6
H2_Zyggregator_profile_smoothed_pos	6
H3_Aggrescan_a4v	6
H3_Aggrescan_a4v_pos	6
H3_AggScore	6
H3_Aromatic_SASA	6
H3_Atomic_Contact_Energy	6
H3_Dipole_Moment	6
H3_Formal_Charge	6
H3_Greasy_SASA	6
H3_HB_Acceptor_SASA	6
H3_HB_Donor_SASA	6
H3_Hydrophilic_SASA	6
H3_Hydrophobic_Moment	5, 6, 7, 8
H3_Hydrophobic_Patch_Energy	6
H3_Hydrophobic_Patch_Energy_gt15	6
H3_Hydrophobic_Patch_Energy_gt30	6
H3_Hydrophobic_SASA	6
H3_Moment_of_Inertia	5, 6, 7, 8
H3_Negative_formal_SASA	6
H3_Negative_partial_SASA	6
H3_Negative_Patch_Energy	6
H3_Negative_Patch_Energy_gt30	6
H3_Negative_Patch_Energy_gt50	6
H3_Positive_formal_SASA	6
H3_Positive_partial_SASA	6
H3_Positive_Patch_Energy	6
H3_Positive_Patch_Energy_gt30	6
H3_Positive_Patch_Energy_gt50	6
H3_SASA	6
H3_Zeta_Potential	6
H3_Zyggregator_profile_smoothed	6
H3_Zyggregator_profile_smoothed_pos	6
HFR1_Aggrescan_a4v	6
HFR1_Aggrescan_a4v_pos	6
HFR1_AggScore	6
HFR1_Aromatic_SASA	6
HFR1_Atomic_Contact_Energy	6
HFR1_Dipole_Moment	6
HFR1_Formal_Charge	6
HFR1_Greasy_SASA	6
HFR1_HB_Acceptor_SASA	6
HFR1_HB_Donor_SASA	6
HFR1_Hydrophilic_SASA	6
HFR1_Hydrophobic_Moment	5, 6, 7, 8
HFR1_Hydrophobic_Patch_Energy	6
HFR1_Hydrophobic_Patch_Energy_gt15	6
HFR1_Hydrophobic_Patch_Energy_gt30	6
HFR1_Hydrophobic_SASA	6
HFR1_Moment_of_Inertia	5, 6, 7, 8
HFR1_Negative_formal_SASA	6
HFR1_Negative_partial_SASA	6
HFR1_Negative_Patch_Energy	6
HFR1_Negative_Patch_Energy_gt30	6
HFR1_Negative_Patch_Energy_gt50	6
HFR1_Positive_formal_SASA	6
HFR1_Positive_partial_SASA	6
HFR1_Positive_Patch_Energy	6
HFR1_Positive_Patch_Energy_gt30	6
HFR1_Positive_Patch_Energy_gt50	6
HFR1_SASA	6
HFR1_Zeta_Potential	6
HFR1_Zyggregator_profile_smoothed	6
HFR1_Zyggregator_profile_smoothed_pos	6
HFR2_Aggrescan_a4v	6
HFR2_Aggrescan_a4v_pos	6
HFR2_AggScore	6
HFR2_Aromatic_SASA	6
HFR2_Atomic_Contact_Energy	6
HFR2_Dipole_Moment	6
HFR2_Formal_Charge	6
HFR2_Greasy_SASA	6
HFR2_HB_Acceptor_SASA	6
HFR2_HB_Donor_SASA	6
HFR2_Hydrophilic_SASA	6
HFR2_Hydrophobic_Moment	6
HFR2_Hydrophobic_Patch_Energy	6
HFR2_Hydrophobic_Patch_Energy_gt15	6
HFR2_Hydrophobic_Patch_Energy_gt30	6
HFR2_Hydrophobic_SASA	6
HFR2_Moment_of_Inertia	5, 6, 7, 8
HFR2_Negative_formal_SASA	6
HFR2_Negative_partial_SASA	6
HFR2_Negative_Patch_Energy	6
HFR2_Negative_Patch_Energy_gt30	6
HFR2_Negative_Patch_Energy_gt50	6
HFR2_Positive_formal_SASA	6
HFR2_Positive_partial_SASA	6
HFR2_Positive_Patch_Energy	6
HFR2_Positive_Patch_Energy_gt30	6
HFR2_Positive_Patch_Energy_gt50	6
HFR2_SASA	6
HFR2_Zeta_Potential	6
HFR2_Zyggregator_profile_smoothed	6
HFR2_Zyggregator_profile_smoothed_pos	6
HFR3_Aggrescan_a4v	6
HFR3_Aggrescan_a4v_pos	6
HFR3_AggScore	6
HFR3_Aromatic_SASA	6
HFR3_Atomic_Contact_Energy	6
HFR3_Dipole_Moment	6
HFR3_Formal_Charge	6
HFR3_Greasy_SASA	6
HFR3_HB_Acceptor_SASA	6
HFR3_HB_Donor_SASA	6
HFR3_Hydrophilic_SASA	6
HFR3_Hydrophobic_Moment	5, 6, 7, 8
HFR3_Hydrophobic_Patch_Energy	6
HFR3_Hydrophobic_Patch_Energy_gt15	6
HFR3_Hydrophobic_Patch_Energy_gt30	6
HFR3_Hydrophobic_SASA	6
HFR3_Moment_of_Inertia	5, 6, 7, 8
HFR3_Negative_formal_SASA	6
HFR3_Negative_partial_SASA	6
HFR3_Negative_Patch_Energy	6
HFR3_Negative_Patch_Energy_gt30	6
HFR3_Negative_Patch_Energy_gt50	6
HFR3_Positive_formal_SASA	6
HFR3_Positive_partial_SASA	6
HFR3_Positive_Patch_Energy	6
HFR3_Positive_Patch_Energy_gt30	6
HFR3_Positive_Patch_Energy_gt50	6
HFR3_SASA	6
HFR3_Zeta_Potential	6
HFR3_Zyggregator_profile_smoothed	6
HFR3_Zyggregator_profile_smoothed_pos	6
HFR4_Aggrescan_a4v	6
HFR4_Aggrescan_a4v_pos	6
HFR4_AggScore	6
HFR4_Aromatic_SASA	6
HFR4_Atomic_Contact_Energy	6
HFR4_Dipole_Moment	6
HFR4_Formal_Charge	6
HFR4_Greasy_SASA	6
HFR4_HB_Acceptor_SASA	6
HFR4_HB_Donor_SASA	6
HFR4_Hydrophilic_SASA	6
HFR4_Hydrophobic_Moment	5, 6, 7, 8
HFR4_Hydrophobic_Patch_Energy	6
HFR4_Hydrophobic_Patch_Energy_gt15	6
HFR4_Hydrophobic_Patch_Energy_gt30	6
HFR4_Hydrophobic_SASA	6
HFR4_Moment_of_Inertia	5, 6, 7, 8
HFR4_Negative_formal_SASA	6
HFR4_Negative_partial_SASA	6
HFR4_Negative_Patch_Energy	6
HFR4_Negative_Patch_Energy_gt30	6
HFR4_Negative_Patch_Energy_gt50	6
HFR4_Positive_formal_SASA	6
HFR4_Positive_partial_SASA	6
HFR4_Positive_Patch_Energy	6
HFR4_Positive_Patch_Energy_gt30	6
HFR4_Positive_Patch_Energy_gt50	6
HFR4_SASA	6
HFR4_Zeta_Potential	6
HFR4_Zyggregator_profile_smoothed	6
HFR4_Zyggregator_profile_smoothed_pos	6
Hinge_Aggrescan_a4v	6
Hinge_Aggrescan_a4v_pos	6
Hinge_AggScore	6
Hinge_Aromatic_SASA	6
Hinge_Atomic_Contact_Energy	6
Hinge_Dipole_Moment	5, 6, 7, 8
Hinge_Formal_Charge	6
Hinge_Greasy_SASA	6
Hinge_HB_Acceptor_SASA	6
Hinge_HB_Donor_SASA	6
Hinge_Hydrophilic_SASA	6
Hinge_Hydrophobic_Moment	5, 6, 7, 8
Hinge_Hydrophobic_Patch_Energy	6
Hinge_Hydrophobic_Patch_Energy_gt15	6
Hinge_Hydrophobic_Patch_Energy_gt30	6
Hinge_Hydrophobic_SASA	6
Hinge_Moment_of_Inertia	5, 6, 7, 8
Hinge_Negative_formal_SASA	6
Hinge_Negative_partial_SASA	6
Hinge_Negative_Patch_Energy	6
Hinge_Negative_Patch_Energy_gt30	6
Hinge_Negative_Patch_Energy_gt50	6
Hinge_Positive_formal_SASA	6
Hinge_Positive_partial_SASA	6
Hinge_Positive_Patch_Energy	6
Hinge_Positive_Patch_Energy_gt30	6
Hinge_Positive_Patch_Energy_gt50	6
Hinge_SASA	6
Hinge_Zeta_Potential	5, 6, 7, 8
Hinge_Zyggregator_profile_smoothed	6
Hinge_Zyggregator_profile_smoothed_pos	6
Hplc_Hfba_Retention	6
HPLC_Retention_Ph_2_1	6
Hplc_Retention_Ph_7_4	6
HPLC_Tfa_Retention	6
Hydrodynamic_radius	5, 6, 7, 8
Hydrophobic_X_direction	5, 6, 7, 8
Hydrophobic_Y_direction	5, 6, 7, 8
Hydrophobic_Z_direction	5, 6, 7, 8
Hydrophobicity_Abraham_Leo	6
Hydrophobicity_Black	6
Hydrophobicity_Bull_Breese	6
Hydrophobicity_Chothia	6
Hydrophobicity_Eisenberg	6
Hydrophobicity_Fauchere	6
Hydrophobicity_Guy	6
Hydrophobicity_Hopp_Woods	6
Hydrophobicity_Hplc_Parker	6
Hydrophobicity_Hplc_Ph_3_4_Cowan	6
Hydrophobicity_Hplc_Ph_7_5_Cowan	6
Hydrophobicity_Hplc_Wilson	6
Hydrophobicity_Janin	6
Hydrophobicity_Kyte_Doolittle	6
Hydrophobicity_Manavalan	6
Hydrophobicity_Miyazawa_Jernigan	6
Hydrophobicity_moment_KD	5, 6, 7, 8
Hydrophobicity_moment_Rosman	5, 6, 7, 8
Hydrophobicity_Rao_Argos	6
Hydrophobicity_Rf_Mobility	6
Hydrophobicity_Rose	6
Hydrophobicity_Roseman	6
Hydrophobicity_Sweet	6
Hydrophobicity_Tanford	6
Hydrophobicity_Welling	6
Hydrophobicity_Wolfenden	6
Inertia_X_direction	5, 6, 7, 8
Inertia_Y_direction	5, 6, 7, 8
Inertia_Z_direction	5, 6, 7, 8
Ionic_strength	6
L1_Aggrescan_a4v	6
L1_Aggrescan_a4v_pos	6
L1_AggScore	6
L1_Aromatic_SASA	6
L1_Atomic_Contact_Energy	6
L1_Dipole_Moment	6
L1_Formal_Charge	6
L1_Greasy_SASA	6
L1_HB_Acceptor_SASA	6
L1_HB_Donor_SASA	6
L1_Hydrophilic_SASA	6
L1_Hydrophobic_Moment	5, 6, 7, 8
L1_Hydrophobic_Patch_Energy	6
L1_Hydrophobic_Patch_Energy_gt15	6
L1_Hydrophobic_Patch_Energy_gt30	6
L1_Hydrophobic_SASA	6
L1_Moment_of_Inertia	5, 6, 7, 8
L1_Negative_formal_SASA	6
L1_Negative_partial_SASA	6
L1_Negative_Patch_Energy	6
L1_Negative_Patch_Energy_gt30	6
L1_Negative_Patch_Energy_gt50	6
L1_Positive_formal_SASA	6
L1_Positive_partial_SASA	6
L1_Positive_Patch_Energy	6
L1_Positive_Patch_Energy_gt30	6
L1_Positive_Patch_Energy_gt50	6
L1_SASA	6
L1_Zeta_Potential	6
L1_Zyggregator_profile_smoothed	6
L1_Zyggregator_profile_smoothed_pos	6
L2_Aggrescan_a4v	6
L2_Aggrescan_a4v_pos	6
L2_AggScore	6
L2_Aromatic_SASA	6
L2_Atomic_Contact_Energy	6
L2_Dipole_Moment	6
L2_Formal_Charge	6
L2_Greasy_SASA	6
L2_HB_Acceptor_SASA	6
L2_HB_Donor_SASA	6
L2_Hydrophilic_SASA	6
L2_Hydrophobic_Moment	5, 6, 7, 8
L2_Hydrophobic_Patch_Energy	6
L2_Hydrophobic_Patch_Energy_gt15	6
L2_Hydrophobic_Patch_Energy_gt30	6
L2_Hydrophobic_SASA	6
L2_Moment_of_Inertia	5, 6, 7, 8
L2_Negative_formal_SASA	6
L2_Negative_partial_SASA	6
L2_Negative_Patch_Energy	6
L2_Negative_Patch_Energy_gt30	6
L2_Negative_Patch_Energy_gt50	6
L2_Positive_formal_SASA	6
L2_Positive_partial_SASA	6
L2_Positive_Patch_Energy	6
L2_Positive_Patch_Energy_gt30	6
L2_Positive_Patch_Energy_gt50	6
L2_SASA	6
L2_Zeta_Potential	6
L2_Zyggregator_profile_smoothed	6
L2_Zyggregator_profile_smoothed_pos	6
L3_Aggrescan_a4v	6
L3_Aggrescan_a4v_pos	6
L3_AggScore	6
L3_Aromatic_SASA	6
L3_Atomic_Contact_Energy	6
L3_Dipole_Moment	6
L3_Formal_Charge	6
L3_Greasy_SASA	6
L3_HB_Acceptor_SASA	6
L3_HB_Donor_SASA	6
L3_Hydrophilic_SASA	6
L3_Hydrophobic_Moment	5, 6, 7, 8
L3_Hydrophobic_Patch_Energy	6
L3_Hydrophobic_Patch_Energy_gt15	6
L3_Hydrophobic_Patch_Energy_gt30	6
L3_Hydrophobic_SASA	6
L3_Moment_of_Inertia	5, 6, 7, 8
L3_Negative_formal_SASA	6
L3_Negative_partial_SASA	6
L3_Negative_Patch_Energy	6
L3_Negative_Patch_Energy_gt30	6
L3_Negative_Patch_Energy_gt50	6
L3_Positive_formal_SASA	6
L3_Positive_partial_SASA	6
L3_Positive_Patch_Energy	6
L3_Positive_Patch_Energy_gt30	6
L3_Positive_Patch_Energy_gt50	6
L3_SASA	6
L3_Zeta_Potential	6
L3_Zyggregator_profile_smoothed	6
L3_Zyggregator_profile_smoothed_pos	6
LFR1_Aggrescan_a4v	6
LFR1_Aggrescan_a4v_pos	6
LFR1_AggScore	6
LFR1_Aromatic_SASA	6
LFR1_Atomic_Contact_Energy	6
LFR1_Dipole_Moment	6
LFR1_Formal_Charge	6
LFR1_Greasy_SASA	6
LFR1_HB_Acceptor_SASA	6
LFR1_HB_Donor_SASA	6
LFR1_Hydrophilic_SASA	6
LFR1_Hydrophobic_Moment	5, 6, 7, 8
LFR1_Hydrophobic_Patch_Energy	6
LFR1_Hydrophobic_Patch_Energy_gt15	6
LFR1_Hydrophobic_Patch_Energy_gt30	6
LFR1_Hydrophobic_SASA	6
LFR1_Moment_of_Inertia	5, 6, 7, 8
LFR1_Negative_formal_SASA	6
LFR1_Negative_partial_SASA	6
LFR1_Negative_Patch_Energy	6
LFR1_Negative_Patch_Energy_gt30	6
LFR1_Negative_Patch_Energy_gt50	6
LFR1_Positive_formal_SASA	6
LFR1_Positive_partial_SASA	6
LFR1_Positive_Patch_Energy	6
LFR1_Positive_Patch_Energy_gt30	6
LFR1_Positive_Patch_Energy_gt50	6
LFR1_SASA	6
LFR1_Zeta_Potential	6
LFR1_Zyggregator_profile_smoothed	6
LFR1_Zyggregator_profile_smoothed_pos	6
LFR2_Aggrescan_a4v	6
LFR2_Aggrescan_a4v_pos	6
LFR2_AggScore	6
LFR2_Aromatic_SASA	6
LFR2_Atomic_Contact_Energy	6
LFR2_Dipole_Moment	5, 6, 7, 8
LFR2_Formal_Charge	6
LFR2_Greasy_SASA	6
LFR2_HB_Acceptor_SASA	6
LFR2_HB_Donor_SASA	6
LFR2_Hydrophilic_SASA	6
LFR2_Hydrophobic_Moment	6
LFR2_Hydrophobic_Patch_Energy	6
LFR2_Hydrophobic_Patch_Energy_gt15	6
LFR2_Hydrophobic_Patch_Energy_gt30	6
LFR2_Hydrophobic_SASA	6
LFR2_Moment_of_Inertia	5, 6, 7, 8
LFR2_Negative_formal_SASA	6
LFR2_Negative_partial_SASA	6
LFR2_Negative_Patch_Energy	6
LFR2_Negative_Patch_Energy_gt30	6
LFR2_Negative_Patch_Energy_gt50	6
LFR2_Positive_formal_SASA	6
LFR2_Positive_partial_SASA	6
LFR2_Positive_Patch_Energy	6
LFR2_Positive_Patch_Energy_gt30	6
LFR2_Positive_Patch_Energy_gt50	6
LFR2_SASA	6
LFR2_Zeta_Potential	5, 6, 7, 8
LFR2_Zyggregator_profile_smoothed	6
LFR2_Zyggregator_profile_smoothed_pos	6
LFR3_Aggrescan_a4v	6
LFR3_Aggrescan_a4v_pos	6
LFR3_AggScore	6
LFR3_Aromatic_SASA	6
LFR3_Atomic_Contact_Energy	6
LFR3_Dipole_Moment	6
LFR3_Formal_Charge	6
LFR3_Greasy_SASA	6
LFR3_HB_Acceptor_SASA	6
LFR3_HB_Donor_SASA	6
LFR3_Hydrophilic_SASA	6
LFR3_Hydrophobic_Moment	6
LFR3_Hydrophobic_Patch_Energy	6
LFR3_Hydrophobic_Patch_Energy_gt15	6
LFR3_Hydrophobic_Patch_Energy_gt30	6
LFR3_Hydrophobic_SASA	6
LFR3_Moment_of_Inertia	5, 6, 7, 8
LFR3_Negative_formal_SASA	6
LFR3_Negative_partial_SASA	6
LFR3_Negative_Patch_Energy	6
LFR3_Negative_Patch_Energy_gt30	6
LFR3_Negative_Patch_Energy_gt50	6
LFR3_Positive_formal_SASA	6
LFR3_Positive_partial_SASA	6
LFR3_Positive_Patch_Energy	6
LFR3_Positive_Patch_Energy_gt30	6
LFR3_Positive_Patch_Energy_gt50	6
LFR3_SASA	6
LFR3_Zeta_Potential	6
LFR3_Zyggregator_profile_smoothed	6
LFR3_Zyggregator_profile_smoothed_pos	6
LFR4_Aggrescan_a4v	6
LFR4_Aggrescan_a4v_pos	6
LFR4_AggScore	6
LFR4_Aromatic_SASA	6
LFR4_Atomic_Contact_Energy	6
LFR4_Dipole_Moment	5, 6, 7, 8
LFR4_Formal_Charge	6
LFR4_Greasy_SASA	6
LFR4_HB_Acceptor_SASA	6
LFR4_HB_Donor_SASA	6
LFR4_Hydrophilic_SASA	6
LFR4_Hydrophobic_Moment	5, 6, 7, 8
LFR4_Hydrophobic_Patch_Energy	6
LFR4_Hydrophobic_Patch_Energy_gt15	6
LFR4_Hydrophobic_Patch_Energy_gt30	6
LFR4_Hydrophobic_SASA	6
LFR4_Moment_of_Inertia	5, 6, 7, 8
LFR4_Negative_formal_SASA	6
LFR4_Negative_partial_SASA	6
LFR4_Negative_Patch_Energy	6
LFR4_Negative_Patch_Energy_gt30	6
LFR4_Negative_Patch_Energy_gt50	6
LFR4_Positive_formal_SASA	6
LFR4_Positive_partial_SASA	6
LFR4_Positive_Patch_Energy	6
LFR4_Positive_Patch_Energy_gt30	6
LFR4_Positive_Patch_Energy_gt50	6
LFR4_SASA	6
LFR4_Zeta_Potential	5, 6, 7, 8
LFR4_Zyggregator_profile_smoothed	6
LFR4_Zyggregator_profile_smoothed_pos	6
Max_Score_Hyd_Patches	6
Max_Score_Neg_Patches	6
Max_Score_Pos_Patches	5, 6, 7, 8
Max_Size_Hyd_Patches	6
Max_Size_Neg_Patches	6
Max_Size_Pos_Patches	5, 6, 7, 8
Molecular_Weight	6
Molecular_weight_kDa	5, 6, 7, 8
Net_Charge_model_based	5, 6, 7, 8
Net_Charge_propka_based	5, 6, 7, 8
Nr_Hyd_Patches	6
Nr_Hyd_Patches_gt250	6
Nr_Hyd_Patches_gt500	6
Nr_Neg_Patches	6
Nr_Neg_Patches_gt250	6
Nr_Neg_Patches_gt500	6
Nr_of_hydrogen_bonds	5, 6, 7, 8
Nr_Pos_Patches	5, 6, 7, 8
Nr_Pos_Patches_gt250	6
Nr_Pos_Patches_gt500	6
Nr_rotatable_bonds	6
Number_Of_Codons	6
Parallel_Beta_Strand	6
Percentage_Accessible_Res	6
Percentage_Buried_Res	6
pI_model_pKa_based	6
pI_PROPKA_based	6
Polarity_Grantham	6
Polarity_Zimmerman	6
Radius_of_gyration	5, 6, 7, 8
Ratio_Hetero_End_Side	6
Recognition_Factors	6
Refractivity	6
Relative_Mutability	6
Sedimentation_constant	6
Sum_Score_Hyd_Patches	5, 6, 7, 8
Sum_Score_Neg_Patches	5, 6, 7, 8
Sum_Score_Pos_Patches	5, 6, 7, 8
Sum_Size_Hyd_Patches	5, 6, 7, 8
Sum_Size_Neg_Patches	5, 6, 7, 8
Sum_Size_Pos_Patches	5, 6, 7, 8
Total_acceptor_SASA	5, 6, 7, 8
Total_aromatic_SASA	6
Total_Beta_Strand	6
Total_donor_SASA	5, 6, 7, 8
Total_hydrophil_SASA_slogp	6
Total_hydrophilic_SASA	6
Total_hydrophob_SASA_slogp	6
Total_hydrophobic_SASA	6
Total_negative_SASA	6
Total_positive_SASA	5, 6, 7, 8
Transmembrane_Tendency	6
VH_Aggrescan_a4v	6
VH_Aggrescan_a4v_pos	6
VH_AggScore	5, 6, 7, 8
VH_Aromatic_SASA	6
VH_Atomic_Contact_Energy	6
VH_Dipole_Moment	6
VH_Formal_Charge	6
VH_Fv_Aggrescan_a4v	6
VH_Fv_Aggrescan_a4v_pos	6
VH_Fv_AggScore	5, 6, 7, 8
VH_Fv_Aromatic_SASA	6
VH_Fv_Atomic_Contact_Energy	6
VH_Fv_Dipole_Moment	6
VH_Fv_Formal_Charge	6
VH_Fv_Greasy_SASA	6
VH_Fv_HB_Acceptor_SASA	6
VH_Fv_HB_Donor_SASA	6
VH_Fv_Hydrophilic_SASA	6
VH_Fv_Hydrophobic_Moment	5, 6, 7, 8
VH_Fv_Hydrophobic_Patch_Energy	6
VH_Fv_Hydrophobic_Patch_Energy_gt15	6
VH_Fv_Hydrophobic_Patch_Energy_gt30	6
VH_Fv_Hydrophobic_SASA	6
VH_Fv_Moment_of_Inertia	5, 6, 7, 8
VH_Fv_Negative_formal_SASA	6
VH_Fv_Negative_partial_SASA	6
VH_Fv_Negative_Patch_Energy	6
VH_Fv_Negative_Patch_Energy_gt30	6
VH_Fv_Negative_Patch_Energy_gt50	6
VH_Fv_Positive_formal_SASA	6
VH_Fv_Positive_partial_SASA	6
VH_Fv_Positive_Patch_Energy	5, 6, 7, 8
VH_Fv_Positive_Patch_Energy_gt30	6
VH_Fv_Positive_Patch_Energy_gt50	6
VH_Fv_SASA	6
VH_Fv_Zeta_Potential	6
VH_Fv_Zyggregator_profile_smoothed	6
VH_Fv_Zyggregator_profile_smoothed_pos	6
VH_Greasy_SASA	6
VH_HB_Acceptor_SASA	6
VH_HB_Donor_SASA	6
VH_Hydrophilic_SASA	6
VH_Hydrophobic_Moment	5, 6, 7, 8
VH_Hydrophobic_Patch_Energy	6
VH_Hydrophobic_Patch_Energy_gt15	6
VH_Hydrophobic_Patch_Energy_gt30	6
VH_Hydrophobic_SASA	6
VH_Moment_of_Inertia	5, 6, 7, 8
VH_Negative_formal_SASA	6
VH_Negative_partial_SASA	6
VH_Negative_Patch_Energy	6
VH_Negative_Patch_Energy_gt30	6
VH_Negative_Patch_Energy_gt50	6
VH_Positive_formal_SASA	6
VH_Positive_partial_SASA	6
VH_Positive_Patch_Energy	5, 6, 7, 8
VH_Positive_Patch_Energy_gt30	6
VH_Positive_Patch_Energy_gt50	6
VH_SASA	6
VH_Zeta_Potential	6
VH_Zyggregator_profile_smoothed	6
VH_Zyggregator_profile_smoothed_pos	6
VL_Aggrescan_a4v	6
VL_Aggrescan_a4v_pos	6
VL_AggScore	5, 6, 7, 8
VL_Aromatic_SASA	6
VL_Atomic_Contact_Energy	6
VL_Dipole_Moment	6
VL_Formal_Charge	6
VL_Fv_Aggrescan_a4v	6
VL_Fv_Aggrescan_a4v_pos	6
VL_Fv_AggScore	5, 6, 7, 8
VL_Fv_Aromatic_SASA	6
VL_Fv_Atomic_Contact_Energy	6
VL_Fv_Dipole_Moment	6
VL_Fv_Formal_Charge	6
VL_Fv_Greasy_SASA	6
VL_Fv_HB_Acceptor_SASA	6
VL_Fv_HB_Donor_SASA	6
VL_Fv_Hydrophilic_SASA	6
VL_Fv_Hydrophobic_Moment	5, 6, 7, 8
VL_Fv_Hydrophobic_Patch_Energy	6
VL_Fv_Hydrophobic_Patch_Energy_gt15	6
VL_Fv_Hydrophobic_Patch_Energy_gt30	6
VL_Fv_Hydrophobic_SASA	6
VL_Fv_Moment_of_Inertia	5, 6, 7, 8
VL_Fv_Negative_formal_SASA	6
VL_Fv_Negative_partial_SASA	6
VL_Fv_Negative_Patch_Energy	5, 6, 7, 8
VL_Fv_Negative_Patch_Energy_gt30	6
VL_Fv_Negative_Patch_Energy_gt50	6
VL_Fv_Positive_formal_SASA	6
VL_Fv_Positive_partial_SASA	6
VL_Fv_Positive_Patch_Energy	5, 6, 7, 8
VL_Fv_Positive_Patch_Energy_gt30	5, 6, 7, 8
VL_Fv_Positive_Patch_Energy_gt50	6
VL_Fv_SASA	6
VL_Fv_Zeta_Potential	6
VL_Fv_Zyggregator_profile_smoothed	6
VL_Fv_Zyggregator_profile_smoothed_pos	6
VL_Greasy_SASA	6
VL_HB_Acceptor_SASA	6
VL_HB_Donor_SASA	6
VL_Hydrophilic_SASA	6
VL_Hydrophobic_Moment	5, 6, 7, 8
VL_Hydrophobic_Patch_Energy	6
VL_Hydrophobic_Patch_Energy_gt15	6
VL_Hydrophobic_Patch_Energy_gt30	6
VL_Hydrophobic_SASA	6
VL_Moment_of_Inertia	5, 6, 7, 8
VL_Negative_formal_SASA	6
VL_Negative_partial_SASA	6
VL_Negative_Patch_Energy	5, 6, 7, 8
VL_Negative_Patch_Energy_gt30	6
VL_Negative_Patch_Energy_gt50	6
VL_Positive_formal_SASA	6
VL_Positive_partial_SASA	6
VL_Positive_Patch_Energy	5, 6, 7, 8
VL_Positive_Patch_Energy_gt30	5, 6, 7, 8
VL_Positive_Patch_Energy_gt50	6
VL_SASA	6
VL_Zeta_Potential	6
VL_Zyggregator_profile_smoothed	6
VL_Zyggregator_profile_smoothed_pos	6
Volume_asa_based	6
Volume_vdw_based	5, 6, 7, 8
Zeta_potential	5, 6, 7, 8
ZYGGREGATOR_p_agg	5, 6, 7, 8
ZYGGREGATOR_z_agg	5, 6, 7, 8

### Sheet: Table S4
Table S4 – Hyper Parameter Levels and Ranges for Bayesian Optimization
Pipeline Step	Parameter	Value
Feature Filter	Percentage to Select	[5%, 30%]
	Selection Criteria	Pearson Correlation to PC1
Recursive Feature Elimination	Regressor	Ridge Regression
	Alpha	[0.1,1000], log-uniform
	N features to select	[2, 30]
Regression	Regressor	Kernel Ridge Regression
	Kernel	radial basis function
	Alpha	[0.01,1], log-uniform
	Gamma	[0.01,10], log-uniform

### Sheet: Table S5
Table S5 – Hyperparameters and Features Selected by the Model Pipeline
			Best Models
Pipeline Step	Parameter	Optimization Range	CEX in NaOAc, All descriptors	MMCEX in NaOAc, BioLuminate	MMCEX in Na2SO4, BioLuminate	HIC in Na2SO4, All descriptors	MMAEX in Na2SO4, BioMOE	MMAEX in NaOAc, BioLuminate	AEX in NaOAc, All descriptors
Feature Filter	Percentage to Select	[5%, 30%]	29.8254	6.87592	10.9531	5.93578	20.249	5.21837	13.3531
Recursive Feature Elimination	Alpha	[0.1,1000]	26.4841	16.0255	0.667309	8.77387	2.04737	2.13063	18.6657
	N features to select	[2, 30]	27	10	23	18	20	13	15
Regression	Alpha	[0.01,1]	0.0163364	0.569238	0.474544	0.947407	0.483589	0.0193315	0.0805012
	Gamma	[0.01,10]	0.0119521	0.0169354	0.0138394	0.0523461	0.0418603	0.0301348	0.0160649
